# Dynamics of the compartmentalized *Streptomyces* chromosome during metabolic differentiation

**DOI:** 10.1101/2020.12.09.415976

**Authors:** Virginia Lioy, Jean-Noël Lorenzi, Soumaya Najah, Thibault Poinsignon, Hervé Leh, Corinne Saulnier, Bertrand Aigle, Sylvie Lautru, Annabelle Thibessard, Olivier Lespinet, Pierre Leblond, Yan Jaszczyszyn, Kevin Gorrichon, Nelle Varoquaux, Ivan Junier, Frédéric Boccard, Jean-Luc Pernodet, Stéphanie Bury-Moné

## Abstract

*Streptomyces* are among the most prolific bacterial producers of specialized metabolites, including antibiotics. The linear chromosome is partitioned into a central region harboring core genes and two extremities enriched in specialized metabolite biosynthetic gene clusters (SMBGCs). The molecular mechanisms governing structure and function of these compartmentalized genomes remain mostly unknown. Here we show that in exponential phase, chromosome structure correlates with genetic compartmentalization: conserved, large and highly transcribed genes form boundaries that segment the central part of the chromosome into domains, whereas the terminal ends are transcriptionally, largely quiescent compartments with different structural features. Onset of metabolic differentiation is accompanied by remodeling of chromosome architecture from an ‘open’ to a rather ‘closed’ conformation, in which the SMBGCs are expressed forming new boundaries. Altogether, our results reveal that *S. ambofaciens’* linear chromosome is partitioned into structurally distinct entities, indicating a link between chromosome folding, gene expression and genome evolution.
