## Supplementary_Table_2 for "Dynamics of the compartmentalized *Streptomyces* chromosome during metabolic differentiation"

### Sheet: Feuil1
			Compared strain ("x"=the GI is detected by pairwise comparison with the indicated strain)
GI_NAME	START	END	S. ambofaciens DSM40697	S. coelicolor A3(2)	S. lividans 1326	S. lividans TK24	S. mutabilis	Streptomyces spp. FXJ7.023	Streptomyces spp. M1013	Remarkable content (predicted encoded functions)	SMBGC	Difference_GC_ratio_compared to the genome	Score	GI size (pb)	Number of genes within the GI
SAM_GI1	204965	231701	x							2 regulators, 2 transporters, 3 gene products involved in gene mobility		-3.2%	357	26737	23
SAM_GI2	237843	261980	x							3 regulatorss, 10 gene products involved in gene mobility		-3.8%	348	24138	23
SAM_GI3	316599	358923	x	x	x	x				4 regulators, 4 transporters		-1.6%	331	42325	19
SAM_GI4	338422	526310					x			3 enzymes involved in specialized metabolism, 18 regulators, 1 resistance gene, 4 transporter	CL_2_2-methyl-isoborneol ; CL_3_Antimycin	-0.2%	1501	187889	150
SAM_GI5	532125	616039					x			8 regulators, 1 resistance gene, 6 transporters, 5 gene products involved in gene mobility		-1.6%	764	83915	73
SAM_GI6	614505	616930		x	x	x			x	1 regulator		-2.2%	-15	2426	4
SAM_GI7	626825	657101							x	2 regulators, 5 transporters		0.1%	-11	30277	26
SAM_GI8	972689	1008052		x	x	x	x	x		4 regulators, 3 transporters		NA (fused GIs)	NA (fused GIs)	35364	31
SAM_GI9	1056274	1131815	x				x	x	x	5 regulators, 1 resistance, 3 transport		0.8%	595	71011	44
SAM_GI10	1293851	1298807						x	x	2 regulators		0.1%	542	4957	5
SAM_GI11	1377031	1394562					x			-		0.7%	159	17532	16
SAM_GI12	3016940	3030439		x	x	x	x	x	x	1 enzyme involved in specialized metabolism, 1 regulator		1.2%	431	13500	15
SAM_GI13	3076927	3088228		x	x	x		x	x	1 regulator		-5.9%	122	11302	12
SAM_GI14	3472543	3485306	x					x	x	2 tRNAs, 2 regulators, 1 transporter, 1 gene product involved in gene mobility	CL_9_Butyrolactone	-7.4%	2127	12764	17
SAM_GI15	3573629	3576295						x		1 regulator, 1 resistance, 1 transporter		0.1%	307	2667	4
SAM_GI16	3700674	3706502						x		-		-1.2%	19	5829	8
SAM_GI17	3807305	3811231						x		2 tRNAs, 2 regulators		1.0%	2006	3927	5
SAM_GI18	3852003	3871894	x	x	x	x	x	x		1 tRNA, 2 regulators, 1 gene product involved in gene mobility		NA (fused GIs)	NA (fused GIs)	19892	19
SAM_GI19	3920359	3923510		x					x	1 tRNA, 1 regulator, 1 gene product involved in gene mobility		-3.9%	2314	3152	4
SAM_GI20	4154133	4155567						x	x	1 regulator		0.3%	18	1435	3
SAM_GI21	4171706	4190932		x	x	x	x		x	1 tRNA, 4 enzymes involved in specialized metabolism, 3 regulators, 1 transporter	CL_10_Furan	-0.6%	2457	19227	22
SAM_GI22	4270811	4330505	x	x	x	x	x	x	x	1 tRNA, 3 regulators, 1 transporter, 8 gene products involved in gene mobility, 1 phage protein - pSAM2 integrative plasmid		-5.5%	2501	59695	51
SAM_GI23	4386123	4388014		x				x		1 tRNA		2.0%	2220	1892	3
SAM_GI24	4529580	4549790						x	x	2 regulators, 1 resistance gene, 1 transporter	CL_11_NRPS	-0.7%	125	20211	20
SAM_GI25	4592853	4605549	x	x	x			x		1 gene product involved in gene mobility		NA (fused GIs)	NA (fused GIs)	12697	16
SAM_GI26	4808332	4839144	x	x	x	x	x	x	x	1 regulator		-1.2%	175	30813	18
SAM_GI27	5145900	5165719		x	x	x	x	x	x	1 regulator, 3 transporters		NA (fused GIs)	NA (fused GIs)	19820	16
SAM_GI28	5785049	5791514		x	x	x			x	-		0.5%	0	6466	3
SAM_GI29	5958517	6131431		x	x	x	x		x	7 enzymes involved in specialized metabolism, 7 regulators, 2 resistance genes, 6 transporters	CL_15_Spiramycin, CL_16_CDA-like	NA (fused GIs)	NA (fused GIs)	172915	80
SAM_GI30	6174345	6183840			x	x		x	x	2 transporters		-1.1%	267	9496	8
SAM_GI31	6316834	6330730			x					3 regulators, 2 transporters		1.6%	121	13897	17
SAM_GI32	6361130	6377652	x	x	x	x	x	x	x	3 regulators		-4.4%	165	16523	7
SAM_GI33	6486283	6513450		x	x	x	x		x	2 regulators, 3 transporters		-1.4%	98	27168	25
SAM_GI34	6534129	6541369		x	x	x		x		1 regulator		2.1%	41	7241	7
SAM_GI35	6546665	6557414						x		1 regulator, 4 transporters		0.4%	23	10750	7
SAM_GI36	6579545	6650946	x	x	x	x	x	x	x	4 tRNAs, 1 regulator, 3 gene products involved in gene mobility, 3 phage proteins - prophage		-6.2%	1721	71402	101
SAM_GI37	6758945	6768554			x					-		0.2%	25	9610	6
SAM_GI38	6771785	6781456		x	x	x	x		x	1 enzyme involved in specialized metabolism, 1 regulator		-3.0%	359	9672	8
SAM_GI39	6928272	6930986						x		1 regulator		2.2%	-19	2715	4
SAM_GI40	6965382	7023520	x	x	x	x	x	x	x	1 tRNA, 1 enzyme involved in specialized metabolism, 3 regulators, 1 transporter, 1 gene product involved in gene mobility, 3 CRISPR genes		-1.8%	2852	58139	39
SAM_GI41	7070111	7110393	x					x	x	4 regulators, 2 transporters		-0.7%	121	40283	26
SAM_GI42	7190801	7225858		x	x	x	x		x	2 resistance genes	CL_21_Congocidine	NA (fused GIs)	NA (fused GIs)	35058	29
SAM_GI43	7449857	7451774			x			x		-		-0.4%	-14	1918	2
SAM_GI44	7487521	7489791		x	x	x		x	x	cytP450		-1.2%	-8	2271	2
SAM_GI45	7516014	7535930						x		2 enzymes involved in specialized metabolism, 1 regulator		1.4%	186	19917	18
SAM_GI46	7575640	7603800		x	x	x	x	x	x	5 transporters	CL_24_Coelichelin	0.6%	107	28161	15
SAM_GI47	7615903	7818482			x	x				9 enzymes involved in specialized metabolism, 9 regulators, 2 resistance genes, 5 transporters	CL_25_Carotenoid, CL_26_Stambomycin	1.4%	472	202580	69
SAM_GI48	7947017	7989060		x	x	x				1 enzyme involved in specialized metabolism, 5 regulators, 3 transporters	CL_28_Terpene	-2.0%	349	42044	42
SAM_GI49	7999327	8037140	x							3 enzymes involved in specialized metabolism, 4 regulators, 6 gene products involved in gene mobility	CL_29_PKS	-2.2%	402	37814	31
SAM_GI50	8059889	8064770	x							1 regulator		-2.0%	58	4882	2
