## Supplementary_Table_4 for "Dynamics of the compartmentalized *Streptomyces* chromosome during metabolic differentiation"

### Sheet: Feuil1
NAME	Natural product(s) / remarks	Cluster name	Start	End	Cluster size (pb)	Number of genes within the SMBGC	First gene name	Last gene name	Known limits
CL_1_Kina	Kinamycin-angucycline/angucyclinone class (duplicated)	Kinamycin1	155187	188890	33704	27	alpH	alpZ	Approximative
CL_2_2MIB	2-methyl-isoborneol	2-methyl-isoborneol	360601	362814	2214	2			Exact
CL_3_Anti	Antimycin	Antimycin	365084	392476	27393	17			Exact
CL_4_Indole	Indole	Indole (terfestatin)	706084	727211	21128	23			Approximative
CL_5_Carot	Carotenoid (first cluster)	Carotenoides1	792844	796399	3556	23	crtV	crtI	Exact
CL_6_Ect	Ectoin	Ectoine	2003989	2007276	3288	3	ectA	ectD	Exact
CL_7_Mel	Melanin	Melanin	2877246	2878623	1378	4			Approximative
CL_8_Desf	Desferrioxamin	Desferrioxamine	2979857	2987004	7148	2	desE	desD	Exact
CL_9_Buty	Butyrolacton	Butyrolactone	3472543	3473867	1325	6			Approximative
CL_10_Furan	Furan	Furan	4172601	4193614	21014	2			Approximative
CL_11_NRPS	Uncharacterized product from NRPS	NRPS	4538916	4580316	41401	44			Approximative
CL_12_Alba	Albaflavenon	Albaflavenone	5312337	5314768	2432	2			Exact
CL_13_Pigm	Grey spore pigment	Grey_Spore_Pigment	5391414	5399472	8059	8			Approximative
CL_14_NIS1	NIS-1	NIS-1	5870676	5874965	4290	3			Approximative
CL_15_Spira	Spiramycin	Spiramycin	5973546	6059223	85678	41	srm41	srm1	Exact
CL_16_CDA	CDA-like	CDA-like	6059286	6129300	70015	24			Approximative
CL_17_Bact	Bacteriocin (first cluster)	Bacteriocin1	6235154	6246572	11419	12			Approximative
CL_18_Geo	Geosmin	Geosmin	6269614	6271794	2181	1			Exact
CL_19_NIS2	NIS2	NIS2	6453831	6461082	7252	6			Approximative
CL_20_Hope	Hopenoid	Hopenoides	6911163	6924944	13782	12			Approximative
CL_21_Congo	Congocidine	Congocidine	7191867	7221009	29143	22	cgc22	cgc19	Exact
CL_22_Terp	Terpen (first cluster)	Terpene1	7285798	7290410	4613	6			Approximative
CL_23_Bact	Bacteriocin (second cluster)	Bacteriocin2	7313111	7321463	8353	5			Approximative
CL_24_Coel	Coelichelin	Coelichelin	7576692	7600430	23739	12	cchA	cchK	Exact
CL_25_Carot	Carotenoid (second cluster)	Carotenoides2	7635618	7644449	8832	7	litB	crtE	Exact
CL_26_Stambo	Stambomycin	Stambomycin	7669032	7815031	146000	25			Exact
CL_27_Lanti	Lanthipeptide	Lanthipeptide	7941838	7946618	4781	3			Exact
CL_28_Terp	Terpen (second cluster)	Terpene2	7957948	7960071	2124	2			Approximative
CL_29_PKS	Uncharacterized product from T1PKS	T1_PKS	8019353	8035334	15982	10			Approximative
CL_30_Kina	Kinamycin-angucycline/angucyclinone class (duplicated)	Kinamycin2	8115052	8148754	33703	27	alpZ	alpH	Approximative
